# Molecular species delimitation in the primitively segmented spider genus *Heptathela* endemic to Japanese islands

**DOI:** 10.1101/812214

**Authors:** Xin Xu, Matjaž Kuntner, Jason E. Bond, Hirotsugu Ono, Simon Y. W. Ho, Fengxiang Liu, Long Yu, Daiqin Li

## Abstract

Determining species boundaries forms an important foundation for biological research. However, the results of molecular species delimitation can vary with the data sets and methods that are used. Here we use a two-step approach to delimit species in the genus *Heptathela*, a group of primitively segmented trapdoor spiders that are endemic to Japanese islands. Morphological evidence suggests the existence of 19 species in the genus. We tested this initial species hypothesis by using six molecular species-delimitation methods to analyse 180 mitochondrial *COI* sequences of *Heptathela* sampled from across the known range of the genus. We then conducted a set of more focused analyses by sampling additional genetic markers from the subset of taxa that were inconsistently delimited by the single-locus analyses of mitochondrial DNA. Multilocus species delimitation was performed using two Bayesian approaches based on the multispecies coalescent. Our approach identified 20 putative species among the 180 sampled individuals of *Heptathela*. We suggest that our two-step approach provides an efficient strategy for delimiting species while minimizing costs and computational time.
