## Supplementary material for "Molecular species delimitation in the primitively segmented spider genus *Heptathela* endemic to Japanese islands": Figure S1, Tables S1-S3, and nucleotide alignment.: TableS1.xlsx

### Sheet: all_info
Table S1. Samples used in phylogenetic and species delimitation analyses: specimen code, 19 hypothetical species means initial morphological species hypotheis, 20, 21, and 22 hypothetical species according to the result of mPTP, GMYC, and bPTP analysis respectively, sample collection locality with coordinates and GenBank accession numbers.
Specimen code	Sequenc code	Genus	19 hypothetical species	20 hypothetical species	21 hypothetical species	22 hypothetical species	final species	Latitude	Longitude	Elevation (m)	Locality	COI	ITS2	16S	H3
XUX-2012-302	2302	Ryuthela	nishihirai	nishihirai	nishihirai	nishihirai	nishihirai	26.2273	127.715	35	Shuri, Okinawajima, Japan	KP229854
XUX-2012-333	2333	Ryuthela	shimojanai	shimojanai	shimojanai	shimojanai	shimojanai	26.5908	128.029	97	Nago-shi, Okinawajima, Japan	KP229830
XUX-2013-360	3360	Heptathela	sp1	sp1	sp1	sp1	higoensis	32.2103	130.767	140	Hitoyoshi-shi, Kumamoto-ken, Kyushu, Japan	KP229860
XUX-2013-361	3361	Heptathela	sp1	sp1	sp1	sp1	higoensis	32.2103	130.767	140	Hitoyoshi-shi, Kumamoto-ken, Kyushu, Japan	KT767524
XUX-2013-362	3362	Heptathela	sp1	sp1	sp1	sp1	higoensis	32.2103	130.767	140	Hitoyoshi-shi, Kumamoto-ken, Kyushu, Japan	MN274633
XUX-2013-363	3363	Heptathela	sp1	sp1	sp1	sp1	higoensis	32.2103	130.767	140	Hitoyoshi-shi, Kumamoto-ken, Kyushu, Japan	MN274634
XUX-2013-364	3364	Heptathela	sp1	sp1	sp1	sp1	higoensis	32.2103	130.767	140	Hitoyoshi-shi, Kumamoto-ken, Kyushu, Japan	MN274635
XUX-2013-366	3366	Heptathela	sp1	sp1	sp1	sp1	higoensis	32.2103	130.767	140	Hitoyoshi-shi, Kumamoto-ken, Kyushu, Japan	MN274636
XUX-2013-367	3367	Heptathela	sp1	sp1	sp1	sp1	higoensis	32.2103	130.767	140	Hitoyoshi-shi, Kumamoto-ken, Kyushu, Japan	MN274637
XUX-2013-370	3370	Heptathela	sp1	sp1	sp1	sp1	higoensis	32.8216	130.732	51	Kumamota-shi, Kumamota-ken, Kyushu, Japan	MN274721
XUX-2013-372	3372	Heptathela	sp1	sp1	sp1	sp1	higoensis	32.8216	130.732	58	Kumamota-shi, Kumamota-ken, Kyushu, Japan	KT767542
XUX-2013-373	3373	Heptathela	sp1	sp1	sp1	sp1	higoensis	32.8216	130.732	58	Kumamota-shi, Kumamota-ken, Kyushu, Japan	KT767543
XUX-2013-374	3374	Heptathela	sp1	sp1	sp1	sp1	higoensis	32.8217	130.732	57	Kumamota-shi, Kumamota-ken, Kyushu, Japan	MN274722
XUX-2013-375	3375	Heptathela	sp1	sp1	sp1	sp1	higoensis	32.8217	130.732	57	Kumamota-shi, Kumamota-ken, Kyushu, Japan	MN274723
XUX-2013-378	3378	Heptathela	sp1	sp1	sp1	sp1	higoensis	32.8217	130.732	57	Kumamota-shi, Kumamota-ken, Kyushu, Japan	MN274724
XUX-2013-379	3379	Heptathela	sp1	sp1	sp1	sp1	higoensis	32.8215	130.732	58	Kumamota-shi, Kumamota-ken, Kyushu, Japan	MN274725
XUX-2013-380	3380	Heptathela	sp1	sp1	sp1	sp1	higoensis	32.8369	130.784	96	Kumamota-shi, Kumamota-ken, Kyushu, Japan	MN274658
XUX-2013-384	3384	Heptathela	sp1	sp1	sp1	sp1	higoensis	32.8369	130.784	102	Kumamota-shi, Kumamota-ken, Kyushu, Japan	KT767528
XUX-2013-387	3387	Heptathela	sp1	sp1	sp1	sp1	higoensis	32.8371	130.784	105	Kumamota-shi, Kumamota-ken, Kyushu, Japan	MN274659
XUX-2013-388	3388	Heptathela	sp1	sp1	sp1	sp1	higoensis	32.8372	130.784	110	Kumamota-shi, Kumamota-ken, Kyushu, Japan	MN274660
XUX-2013-391	3391	Heptathela	sp1	sp1	sp1	sp1	higoensis	32.7967	130.684	120	Kumamota-shi, Kumamota-ken, Kyushu, Japan	KP229852
XUX-2013-392	3392	Heptathela	sp1	sp1	sp1	sp1	higoensis	32.7967	130.684	120	Kumamota-shi, Kumamota-ken, Kyushu, Japan	MN274631
XUX-2013-393	3393	Heptathela	sp1	sp1	sp1	sp1	higoensis	32.7967	130.684	120	Kumamota-shi, Kumamota-ken, Kyushu, Japan	MN274632
XUX-2013-435	3435	Heptathela	sp1	sp1	sp1	sp1	higoensis	32.6978	131.302	316	Miyazaki-ken, Kyushu, Japan	KP229890
XUX-2013-436	3436	Heptathela	sp1	sp1	sp1	sp1	higoensis	32.6978	131.302	316	Miyazaki-ken, Kyushu, Japan	MN274691
XUX-2013-449	3449	Heptathela	sp1	sp1	sp1	sp1	higoensis	31.9954	131.336	33	Miyazaki-ken, Kyushu, Japan	KT767525
XUX-2013-450	3450	Heptathela	sp1	sp1	sp1	sp1	higoensis	31.9954	131.336	33	Miyazaki-ken, Kyushu, Japan	MN274638
XUX-2013-451	3451	Heptathela	sp1	sp1	sp1	sp1	higoensis	31.9954	131.336	23	Miyazaki-ken, Kyushu, Japan	MN274639
XUX-2013-457	3457	Heptathela	sp1	sp1	sp1	sp1	higoensis	31.9848	131.327	34	Miyazaki-ken, Kyushu, Japan	MN274640
XUX-2013-458	3458	Heptathela	sp1	sp1	sp1	sp1	higoensis	31.9848	131.327	34	Miyazaki-ken, Kyushu, Japan	MN274641
XUX-2013-459	3459	Heptathela	sp1	sp1	sp1	sp1	higoensis	31.9848	131.327	34	Miyazaki-ken, Kyushu, Japan	MN274642
XUX-2013-462	3462	Heptathela	sp1	sp1	sp1	sp1	higoensis	31.9848	131.327	34	Miyazaki-ken, Kyushu, Japan	KP229804
XUX-2013-472	3472	Heptathela	sp1	sp1	sp1	sp1	higoensis	31.8863	130.89	960	Kirishima-shi, Kagoshima-ken, Japan	KP229816
XUX-2013-473	3473	Heptathela	sp1	sp1	sp1	sp1	higoensis	31.8863	130.89	960	Kirishima-shi, Kagoshima-ken, Japan	MN274714
XUX-2013-476	3476	Heptathela	sp1	sp1	sp1	sp1	higoensis	31.8863	130.89	978	Kirishima-shi, Kagoshima-ken, Japan	MN274715
XUX-2012-481	2481	Heptathela	sp10	sp10	sp10	sp10	kubayama	27.0922	128.021	85	Iheyajima, Okinawa Prefecture, Japan	KP229803
XUX-2012-482	2482	Heptathela	sp10	sp10	sp10	sp10	kubayama	27.0922	128.021	85	Iheyajima, Okinawa Prefecture, Japan	MN274683
XUX-2012-483	2483	Heptathela	sp10	sp10	sp10	sp10	kubayama	27.0922	128.021	85	Iheyajima, Okinawa Prefecture, Japan	MN274684
XUX-2012-486	2486	Heptathela	sp10	sp10	sp10	sp10	kubayama	27.0922	128.021	85	Iheyajima, Okinawa Prefecture, Japan	MN274685
XUX-2012-487	2487	Heptathela	sp10	sp10	sp10	sp10	kubayama	27.0922	128.021	85	Iheyajima, Okinawa Prefecture, Japan	MN274686
XUX-2012-488	2488	Heptathela	sp10	sp10	sp10	sp10	kubayama	27.0922	128.021	97	Iheyajima, Okinawa Prefecture, Japan	MN274687
XUX-2012-494	2494	Heptathela	sp11	sp11	sp11	sp11	mae	27.057	127.989	7	Iheyajima, Okinawa Prefecture, Japan	KT767536
XUX-2012-495	2495	Heptathela	sp11	sp11	sp11	sp11	mae	27.057	127.989	7	Iheyajima, Okinawa Prefecture, Japan	MN274688
XUX-2012-497	2497	Heptathela	sp11	sp11	sp11	sp11	mae	27.057	127.989	7	Iheyajima, Okinawa Prefecture, Japan	MN274689
XUX-2012-500	2500	Heptathela	sp11	sp11	sp11	sp11	mae	27.057	127.989	7	Iheyajima, Okinawa Prefecture, Japan	MN274690
XUX-2012-511	2511	Heptathela	sp12	sp12	sp12	sp12	gayozan	27.0247	127.941	24	Iheyajima, Okinawa Prefecture, Japan	KT767534
XUX-2012-512	2512	Heptathela	sp12	sp12	sp12	sp12	gayozan	27.0247	127.941	24	Iheyajima, Okinawa Prefecture, Japan	MN274680
XUX-2012-513	2513	Heptathela	sp12	sp12	sp12	sp12	gayozan	27.0247	127.941	24	Iheyajima, Okinawa Prefecture, Japan	MN274681
XUX-2012-515	2515	Heptathela	sp12	sp12	sp12	sp12	gayozan	27.0247	127.941	24	Iheyajima, Okinawa Prefecture, Japan	MN274682
XUX-2012-502	2502	Heptathela	sp13	sp13	sp13	sp13	aha	27.0189	127.934	6	Iheyajima, Okinawa Prefecture, Japan	KT767529
XUX-2012-504	2504	Heptathela	sp13	sp13	sp13	sp13	aha	27.0189	127.934	6	Iheyajima, Okinawa Prefecture, Japan	MN274666
XUX-2012-505	2505	Heptathela	sp13	sp13	sp13	sp13	aha	27.0189	127.934	6	Iheyajima, Okinawa Prefecture, Japan	MN274667
XUX-2012-506	2506	Heptathela	sp13	sp13	sp13	sp13	aha	27.0189	127.934	6	Iheyajima, Okinawa Prefecture, Japan	KT767530
XUX-2012-507	2507	Heptathela	sp13	sp13	sp13	sp13	aha	27.0189	127.934	6	Iheyajima, Okinawa Prefecture, Japan	MN274668
XUX-2012-508	2508	Heptathela	sp13	sp13	sp13	sp13	aha	27.0189	127.934	6	Iheyajima, Okinawa Prefecture, Japan	MN274669
XUX-2012-417	2417	Heptathela	sp14	sp14	sp14	sp14	tokashiki	26.162	127.353	100	Tokashikijima, Okinawa Prefecture, Japan	KP229826
XUX-2012-421	2421	Heptathela	sp14	sp14	sp14	sp14	tokashiki	26.1619	127.353	106	Tokashikijima, Okinawa Prefecture, Japan	KT767544
XUX-2014-046	4046	Heptathela	sp14	sp14	sp14	sp14	tokashiki	26.1636	127.354	99	Tokashikijima, Okinawa Prefecture, Japan	MN274726
XUX-2014-051	4051	Heptathela	sp14	sp14	sp14	sp14	tokashiki	26.1637	127.354	98	Tokashikijima, Okinawa Prefecture, Japan	MN274727
XUX-2014-059C	4059C	Heptathela	sp14	sp14	sp14	sp14	tokashiki				Tokashikijima, Okinawa Prefecture, Japan	MN274728
XUX-2014-060	4060	Heptathela	sp14	sp14	sp14	sp14	tokashiki	26.1899	127.365	99	Tokashikijima, Okinawa Prefecture, Japan	MN274729
XUX-2014-061	4061	Heptathela	sp14	sp14	sp14	sp14	tokashiki	26.1899	127.365	99	Tokashikijima, Okinawa Prefecture, Japan	MN274730
XUX-2012-308	2308	Heptathela	sp15	sp15	sp15	sp15	shuri	26.2274	127.715	44	Shuri, Okinawajima, Japan	MN274708
XUX-2012-309	2309	Heptathela	sp15	sp15	sp15	sp15	shuri	26.2274	127.715	44	Shuri, Okinawajima, Japan	KP229869
XUX-2012-432	2432	Heptathela	sp16	sp16	sp16	sp16	helios	26.8351	128.256	148	Ginama Dam, Kunigami-son, Okinawajima, Japan	KP229847
XUX-2012-433	2433	Heptathela	sp16	sp16	sp16	sp16	helios	26.8351	128.256	148	Ginama Dam, Kunigami-son, Okinawajima, Japan	MN274626
XUX-2012-434	2434	Heptathela	sp16	sp16	sp16	sp16	helios	26.8351	128.256	148	Ginama Dam, Kunigami-son, Okinawajima, Japan	MN274627
XUX-2012-435	2435	Heptathela	sp16	sp16	sp16	sp16	helios	26.8351	128.256	148	Ginama Dam, Kunigami-son, Okinawajima, Japan	MN274628
XUX-2012-436	2436	Heptathela	sp16	sp16	sp16	sp16	helios	26.8351	128.256	148	Ginama Dam, Kunigami-son, Okinawajima, Japan	MN274629
XUX-2012-437	2437	Heptathela	sp16	sp16	sp16	sp16	helios	26.8351	128.256	148	Ginama Dam, Kunigami-son, Okinawajima, Japan	MN274630
XUX-2012-440A	2440A	Heptathela	sp16	sp16	sp16	sp16	helios	26.8351	128.256	148	Ginama Dam, Kunigami-son, Okinawajima, Japan	KT767523
XUX-2014-027	4027	Heptathela	sp17	sp17	sp17	sp17	crypta	26.5818	128.01	221	Nago-shi, Okinawajima, Japan	MN274692	MN274819	MN274880	MN274924
XUX-2014-027A	4027A	Heptathela	sp17	sp17	sp17	sp17	crypta	26.5818	128.01	221	Nago-shi, Okinawajima, Japan	MN274693	MN274820	MN274881	MN274925
XUX-2012-324	2324	Heptathela	sp17	sp17	sp17	sp17	crypta	26.5908	128.029	98	Nago-shi, Okinawajima, Japan	MN274713	MN274840	MN274886	MN274930
XUX-2012-327	2327	Heptathela	sp17	sp17	sp17	sp17	crypta	26.5908	128.029	98	Nago-shi, Okinawajima, Japan	KT767540	KT767484	NA	KT767418
XUX-2012-328	2328	Heptathela	sp17	sp17	sp17	sp17	crypta	26.5908	128.029	98	Nago-shi, Okinawajima, Japan	KP229878	KP230313	KP230043	KP229935
XUX-2012-457	2457	Heptathela	sp17	sp17	sp17	sp17	crypta	26.5709	128.009	148	Nago-shi, Okinawajima, Japan	MN274746	MN274873	MN274895	MN274939
XUX-2012-458	2458	Heptathela	sp17	sp17	sp17	sp17	crypta	26.5709	128.009	148	Nago-shi, Okinawajima, Japan	KP229820	KP230323	KP230051	KP230008
XUX-2012-459	2459	Heptathela	sp17	sp17	sp17	sp17	crypta	26.5709	128.009	148	Nago-shi, Okinawajima, Japan	KT767549	KT767493	KT767235	KT767427
XUX-2012-460	2460	Heptathela	sp17	sp17	sp17	sp17	crypta	26.5709	128.009	148	Nago-shi, Okinawajima, Japan	MN274747	MN274874	MN274896	MN274940
XUX-2012-461	2461	Heptathela	sp17	sp17	sp17	sp17	crypta	26.5709	128.009	148	Nago-shi, Okinawajima, Japan	MN274748	MN274875	MN274897	MN274941
XUX-2012-462	2462	Heptathela	sp17	sp17	sp17	sp17	crypta	26.5709	128.009	148	Nago-shi, Okinawajima, Japan	KT767550	KT767494	KT767236	NA
XUX-2014-083	4083	Heptathela	sp17	sp18	sp18	sp18	unten	26.6785	127.996	42	Nakijin-son, Okinawajima, Japan	MN274736	MN274863	MN274887	MN274931
XUX-2014-083A	4083A	Heptathela	sp17	sp18	sp18	sp18	unten	26.6785	127.996	42	Nakijin-son, Okinawajima, Japan	MN274737	MN274864	MN274888	MN274932
XUX-2014-083B	4083B	Heptathela	sp17	sp18	sp18	sp18	unten	26.6785	127.996	42	Nakijin-son, Okinawajima, Japan	MN274738	MN274865	MN274889	MN274933
XUX-2012-522	2522	Heptathela	sp17	sp18	sp18	sp18	unten	26.6783	127.996	24	Nakijin-son, Okinawajima, Japan	KP229800	KP230348	KP230141	KP229999
XUX-2012-523	2523	Heptathela	sp17	sp18	sp18	sp18	unten	26.6783	127.996	24	Nakijin-son, Okinawajima, Japan	KT767546	KT767490	KT767232	KT767424
XUX-2012-526	2526	Heptathela	sp17	sp18	sp18	sp18	unten	26.6783	127.996	24	Nakijin-son, Okinawajima, Japan	KT767547	KT767491	KT767233	KT767425
XUX-2012-527	2527	Heptathela	sp17	sp18	sp18	sp18	unten	26.6783	127.996	24	Nakijin-son, Okinawajima, Japan	MN274739	MN274866	MN274890	MN274934
XUX-2012-528A	2528A	Heptathela	sp17	sp18	sp18	sp18	unten	26.6783	127.996	24	Nakijin-son, Okinawajima, Japan	MN274740	MN274867	MN274891	MN274935
XUX-2012-312	2312	Heptathela	sp18	sp19	sp19	sp19	yanbaruensis	26.763	128.215	26	Kunigami-son, Okinawjima, Japan	MN274749	MN274876	MN274898	MN274942
XUX-2012-317	2317	Heptathela	sp18	sp19	sp19	sp19	yanbaruensis	26.7631	128.215	20	Kunigami-son, Okinawjima, Japan	MN274750	MN274877	MN274899	MN274943
XUX-2012-318	2318	Heptathela	sp18	sp19	sp19	sp19	yanbaruensis	26.7628	128.215	21	Kunigami-son, Okinawjima, Japan	MN274751	MN274878	MN274900	MN274944
XUX-2012-319	2319	Heptathela	sp18	sp19	sp19	sp19	yanbaruensis	26.7629	128.215	23	Kunigami-son, Okinawjima, Japan	MN274752	MN274879	MN274901	MN274945
XUX-2012-322	2322	Heptathela	sp18	sp19	sp19	sp19	yanbaruensis	26.7629	128.215	23	Kunigami-son, Okinawjima, Japan	KP229821	KP230297	KP230141	KP229999
XUX-2012-322A	2322A	Heptathela	sp18	sp19	sp19	sp19	yanbaruensis				Kunigami-son, Okinawjima, Japan	KT767551	KT767495	KT767237	KT767428
XUX-2012-441	2441	Heptathela	sp18	sp19	sp20	sp20	yanbaruensis	26.6478	128.156	78	Ogima-son, Okinawajima, Japan	KP229835	KP230293	KP230075	KP229965
XUX-2012-442	2442	Heptathela	sp18	sp19	sp20	sp20	yanbaruensis	26.6478	128.156	78	Ogima-son, Okinawajima, Japan	KT767539	KT767483	KT767226	KT767417
XUX-2012-446	2446	Heptathela	sp18	sp19	sp20	sp20	yanbaruensis	26.6478	128.156	78	Ogima-son, Okinawajima, Japan	MN274712	MN274839	MN274885	MN274929
XUX-2012-535	2535	Heptathela	sp19	sp20	sp21	sp21	otoha	26.6676	127.969	81	Nakijin-son, Okinawajima, Japan	KP229874	KP230306	KP230060	KP230007
XUX-2014-101	4101	Heptathela	sp19	sp20	sp21	sp21	otoha	26.6687	127.969	102	Nakijin-son, Okinawajima, Japan	MN274701	MN274828	MN274882	MN274926
XUX-2014-102	4102	Heptathela	sp19	sp20	sp21	sp21	otoha	26.6687	127.969	102	Nakijin-son, Okinawajima, Japan	MN274702	MN274829	MN274883	MN274927
XUX-2014-103	4103	Heptathela	sp19	sp20	sp21	sp21	otoha	26.6676	127.97	96	Nakijin-son, Okinawajima, Japan	MN274703	MN274830	MN274884	MN274928
XUX-2014-094	4094	Heptathela	sp19	sp20	sp21	sp22	otoha	26.6689	127.913	152	Motobu-cho, Okinawajima, Japan	MN274743	MN274870	MN274892	MN274936
XUX-2014-097	4097	Heptathela	sp19	sp20	sp21	sp22	otoha	26.6687	127.913	160	Motobu-cho, Okinawajima, Japan	MN274744	MN274871	MN274893	MN274937
XUX-2014-099	4099	Heptathela	sp19	sp20	sp21	sp22	otoha	26.6687	127.913	160	Motobu-cho, Okinawajima, Japan	MN274745	MN274872	MN274894	MN274938
XUX-2013-349	3349	Heptathela	sp2	sp2	sp2	sp2	kimurai	31.5966	130.55	112	Kagoshima-shi, Kagoshima-Ken, Japan	KP229828
XUX-2013-352	3352	Heptathela	sp2	sp2	sp2	sp2	kimurai	31.5971	130.551	106	Kagoshima-shi, Kagoshima-Ken, Japan	MN274704
XUX-2013-354	3354	Heptathela	sp2	sp2	sp2	sp2	kimurai	31.5981	130.552	100	Kagoshima-shi, Kagoshima-Ken, Japan	MN274705
XUX-2013-355	3355	Heptathela	sp2	sp2	sp2	sp2	kimurai	31.5981	130.552	100	Kagoshima-shi, Kagoshima-Ken, Japan	MN274706
XUX-2013-356	3356	Heptathela	sp2	sp2	sp2	sp2	kimurai	31.5981	130.552	100	Kagoshima-shi, Kagoshima-Ken, Japan	MN274707
XUX-2013-394	3394	Heptathela	sp3	sp3	sp3	sp3	kikuyai	33.058	131.522	241	Bungoono-shi, Oita-ken, Japan	KT767538
XUX-2013-395	3395	Heptathela	sp3	sp3	sp3	sp3	kikuyai	33.058	131.522	241	Bungoono-shi, Oita-ken, Japan	MN274696
XUX-2013-396	3396	Heptathela	sp3	sp3	sp3	sp3	kikuyai	33.058	131.522	241	Bungoono-shi, Oita-ken, Japan	MN274697
XUX-2013-399	3399	Heptathela	sp3	sp3	sp3	sp3	kikuyai	33.0579	131.522	236	Bungoono-shi, Oita-ken, Japan	MN274698
XUX-2013-400	3400	Heptathela	sp3	sp3	sp3	sp3	kikuyai	33.0579	131.522	236	Bungoono-shi, Oita-ken, Japan	MN274699
XUX-2013-401	3401	Heptathela	sp3	sp3	sp3	sp3	kikuyai	33.0579	131.522	236	Bungoono-shi, Oita-ken, Japan	MN274700
XUX-2013-404	3404	Heptathela	sp3	sp3	sp3	sp3	kikuyai	33.1109	131.549	627	Bungoono-shi, Oita-ken, Japan	KT767531
XUX-2013-406	3406	Heptathela	sp3	sp3	sp3	sp3	kikuyai	33.1109	131.549	627	Bungoono-shi, Oita-ken, Japan	MN274670
XUX-2013-408	3408	Heptathela	sp3	sp3	sp3	sp3	kikuyai	33.1108	131.549	640	Bungoono-shi, Oita-ken, Japan	KT767532
XUX-2013-409	3409	Heptathela	sp3	sp3	sp3	sp3	kikuyai	33.1108	131.549	640	Bungoono-shi, Oita-ken, Japan	MN274671
XUX-2013-410	3410	Heptathela	sp3	sp3	sp3	sp3	kikuyai	33.1108	131.549	640	Bungoono-shi, Oita-ken, Japan	MN274672
XUX-2013-411	3411	Heptathela	sp3	sp3	sp3	sp3	kikuyai	33.1108	131.549	640	Bungoono-shi, Oita-ken, Japan	MN274673
XUX-2013-412	3412	Heptathela	sp3	sp3	sp3	sp3	kikuyai	33.1108	131.549	640	Bungoono-shi, Oita-ken, Japan	MN274674
XUX-2013-414	3414	Heptathela	sp3	sp3	sp3	sp3	kikuyai	33.0997	131.724	60	Usuki-shi, Oita-Ken, Japan	MN274716
XUX-2013-416	3416	Heptathela	sp3	sp3	sp3	sp3	kikuyai	33.0997	131.724	77	Usuki-shi, Oita-Ken, Japan	MN274717
XUX-2013-417	3417	Heptathela	sp3	sp3	sp3	sp3	kikuyai	33.0997	131.724	77	Usuki-shi, Oita-Ken, Japan	KT767541
XUX-2013-418	3418	Heptathela	sp3	sp3	sp3	sp3	kikuyai	33.0998	131.725	77	Usuki-shi, Oita-Ken, Japan	KP229893
XUX-2013-419	3419	Heptathela	sp3	sp3	sp3	sp3	kikuyai	33.0999	131.725	75	Usuki-shi, Oita-Ken, Japan	MN274718
XUX-2013-420	3420	Heptathela	sp3	sp3	sp3	sp3	kikuyai	33.0998	131.725	73	Usuki-shi, Oita-Ken, Japan	MN274719
XUX-2013-421	3421	Heptathela	sp3	sp3	sp3	sp3	kikuyai	33.0999	131.725	71	Usuki-shi, Oita-Ken, Japan	MN274720
XUX-2013-424	3424	Heptathela	sp3	sp3	sp3	sp3	kikuyai	33.0826	131.663	109	Usuki-shi, Oita-Ken, Japan	MN274643
XUX-2013-425	3425	Heptathela	sp3	sp3	sp3	sp3	kikuyai	33.0826	131.663	109	Usuki-shi, Oita-Ken, Japan	MN274644
XUX-2013-426	3426	Heptathela	sp3	sp3	sp3	sp3	kikuyai	33.0827	131.663	106	Usuki-shi, Oita-Ken, Japan	MN274645
XUX-2013-429	3429	Heptathela	sp3	sp3	sp3	sp3	kikuyai	33.0876	131.67	124	Usuki-shi, Oita-Ken, Japan	KT767526
XUX-2013-430	3430	Heptathela	sp3	sp3	sp3	sp3	kikuyai	33.0876	131.67	128	Usuki-shi, Oita-Ken, Japan	KT767527
XUX-2013-432	3432	Heptathela	sp3	sp3	sp3	sp3	kikuyai	33.0876	131.67	128	Usuki-shi, Oita-Ken, Japan	MN274646
XUX-2013-433	3433	Heptathela	sp3	sp3	sp3	sp3	kikuyai	33.0876	131.67	128	Usuki-shi, Oita-Ken, Japan	MN274647
XUX-2013-442	3442	Heptathela	sp3	sp3	sp3	sp3	kikuyai	32.7337	131.352	400	Nishiusuki-gun, Miyazaki-ken, Japan	KP229876
XUX-2013-443	3443	Heptathela	sp3	sp3	sp3	sp3	kikuyai	32.7337	131.352	400	Nishiusuki-gun, Miyazaki-ken, Japan	MN274648
XUX-2013-444	3444	Heptathela	sp3	sp3	sp3	sp3	kikuyai	32.7337	131.352	400	Nishiusuki-gun, Miyazaki-ken, Japan	MN274649
XUX-2013-446	3446	Heptathela	sp3	sp3	sp3	sp3	kikuyai	32.7337	131.352	400	Nishiusuki-gun, Miyazaki-ken, Japan	MN274650
XUX-2013-447	3447	Heptathela	sp3	sp3	sp3	sp3	kikuyai	32.7337	131.352	400	Nishiusuki-gun, Miyazaki-ken, Japan	MN274651
XUX-2013-448	3448	Heptathela	sp3	sp3	sp3	sp3	kikuyai	32.7337	131.352	394	Nishiusuki-gun, Miyazaki-ken, Japan	MN274652
XUX-2013-490	3490	Heptathela	sp4	sp4	sp4	sp4	yakushimaensis	30.3667	130.387	171	Kumage-gun, Kagoshima-ken, Japan	KP229801
XUX-2013-491	3491	Heptathela	sp4	sp4	sp4	sp4	yakushimaensis	30.3667	130.387	171	Kumage-gun, Kagoshima-ken, Japan	KT767533
XUX-2013-493	3493	Heptathela	sp4	sp4	sp4	sp4	yakushimaensis	30.3667	130.387	171	Kumage-gun, Kagoshima-ken, Japan	MN274675
XUX-2013-494	3494	Heptathela	sp4	sp4	sp4	sp4	yakushimaensis	30.3667	130.387	171	Kumage-gun, Kagoshima-ken, Japan	MN274676
XUX-2013-495	3495	Heptathela	sp4	sp4	sp4	sp4	yakushimaensis	30.3667	130.387	171	Kumage-gun, Kagoshima-ken, Japan	MN274677
XUX-2013-496	3496	Heptathela	sp4	sp4	sp4	sp4	yakushimaensis	30.3667	130.387	171	Kumage-gun, Kagoshima-ken, Japan	MN274678
XUX-2013-497	3497	Heptathela	sp4	sp4	sp4	sp4	yakushimaensis	30.3667	130.387	171	Kumage-gun, Kagoshima-ken, Japan	MN274679
XUX-2013-316	3316	Heptathela	sp5	sp5	sp5	sp5	kanenoi	27.7707	128.954	175	Tokunoshima, Kagoshima-ken, Japan	KP229866
XUX-2013-318	3318	Heptathela	sp5	sp5	sp5	sp5	kanenoi	27.7707	128.954	177	Tokunoshima, Kagoshima-ken, Japan	MN274661
XUX-2013-321	3321	Heptathela	sp5	sp5	sp5	sp5	kanenoi	27.7707	128.954	177	Tokunoshima, Kagoshima-ken, Japan	MN274662
XUX-2013-322	3322	Heptathela	sp5	sp5	sp5	sp5	kanenoi	27.7707	128.954	177	Tokunoshima, Kagoshima-ken, Japan	MN274663
XUX-2013-323	3323	Heptathela	sp5	sp5	sp5	sp5	kanenoi	27.7883	129.012	149	Tokunoshima, Kagoshima-ken, Japan	KP229806
XUX-2013-324	3324	Heptathela	sp5	sp5	sp5	sp5	kanenoi	27.7883	129.012	149	Tokunoshima, Kagoshima-ken, Japan	MN274731
XUX-2013-325	3325	Heptathela	sp5	sp5	sp5	sp5	kanenoi	27.7883	129.012	149	Tokunoshima, Kagoshima-ken, Japan	MN274732
XUX-2013-326	3326	Heptathela	sp5	sp5	sp5	sp5	kanenoi	27.7883	129.012	150	Tokunoshima, Kagoshima-ken, Japan	MN274733
XUX-2013-327	3327	Heptathela	sp5	sp5	sp5	sp5	kanenoi	27.7883	129.012	150	Tokunoshima, Kagoshima-ken, Japan	MN274734
XUX-2013-331	3331	Heptathela	sp5	sp5	sp5	sp5	kanenoi	27.7883	129.012	150	Tokunoshima, Kagoshima-ken, Japan	MN274735
XUX-2013-333	3333	Heptathela	sp5	sp5	sp5	sp5	kanenoi	27.7677	129.952	132	Tokunoshima, Kagoshima-ken, Japan	KP229834
XUX-2013-335	3335	Heptathela	sp5	sp5	sp5	sp5	kanenoi	27.7677	128.952	129	Tokunoshima, Kagoshima-ken, Japan	MN274664
XUX-2013-336	3336	Heptathela	sp5	sp5	sp5	sp5	kanenoi	27.7677	128.952	129	Tokunoshima, Kagoshima-ken, Japan	MN274665
XUX-2013-297	3297	Heptathela	sp6	sp6	sp6	sp6	uken	28.2401	129.336	255	Uken-son, Amami, Kagoshima-ken, Japan	KP229849
XUX-2013-298	3298	Heptathela	sp6	sp6	sp6	sp6	uken	28.2401	129.336	255	Uken-son, Amami, Kagoshima-ken, Japan	KT767545
XUX-2013-305	3305	Heptathela	sp6	sp6	sp6	sp6	uken	28.3123	129.331	351	Yamato-son, Amami-oshima, Kagoshima-ken, Japan	KP229815
XUX-2013-306	3306	Heptathela	sp6	sp6	sp6	sp6	uken	28.3123	129.331	351	Yamato-son, Amami-oshima, Kagoshima-ken, Japan	KT767548
XUX-2013-308	3308	Heptathela	sp6	sp6	sp6	sp6	uken	28.3123	129.331	351	Yamato-son, Amami-oshima, Kagoshima-ken, Japan	MN274741
XUX-2013-314	3314	Heptathela	sp6	sp6	sp6	sp6	uken	28.3123	129.331	294	Yamato-son, Amami-oshima, Kagoshima-ken, Japan	MN274742
XUX-2013-278	3278	Heptathela	sp7	sp7	sp7	sp7	amamiensis	28.3636	129.503	56	Amami-shi, Amami, Kagoshima-ken, Japan	KP229858
XUX-2013-284	3284	Heptathela	sp7	sp7	sp7	sp7	amamiensis	28.3636	129.503	56	Amami-shi, Amami, Kagoshima-ken, Japan	MN274694
XUX-2013-285	3285	Heptathela	sp7	sp7	sp7	sp7	amamiensis	28.3636	129.503	56	Amami-shi, Amami, Kagoshima-ken, Japan	MN274695
XUX-2013-289	3289	Heptathela	sp8	sp8	sp8	sp8	sumiyo	28.284	129.422	345	Amami-shi, Amami, Kagoshima-Ken, Japan	MN274709
XUX-2013-290	3290	Heptathela	sp8	sp8	sp8	sp8	sumiyo	28.284	129.422	345	Amami-shi, Amami, Kagoshima-Ken, Japan	MN274710
XUX-2013-292	3292	Heptathela	sp8	sp8	sp8	sp8	sumiyo	28.284	129.422	357	Amami-shi, Amami, Kagoshima-Ken, Japan	MN274711
XUX-2013-339	3339	Heptathela	sp9	sp9	sp9	sp9	kojima	27.744	128.909	160	Tokunoshima, Oshima-gun, Kagoshima-ken, Japan	KP229809
XUX-2013-340	3340	Heptathela	sp9	sp9	sp9	sp9	kojima	27.744	128.909	160	Tokunoshima, Oshima-gun, Kagoshima-ken, Japan	MN274653
XUX-2013-343	3343	Heptathela	sp9	sp9	sp9	sp9	kojima	27.744	128.909	160	Tokunoshima, Oshima-gun, Kagoshima-ken, Japan	MN274654
XUX-2013-345	3345	Heptathela	sp9	sp9	sp9	sp9	kojima	27.744	128.909	157	Tokunoshima, Oshima-gun, Kagoshima-ken, Japan	MN274655
XUX-2013-347	3347	Heptathela	sp9	sp9	sp9	sp9	kojima	27.744	128.909	157	Tokunoshima, Oshima-gun, Kagoshima-ken, Japan	MN274656
XUX-2013-348	3348	Heptathela	sp9	sp9	sp9	sp9	kojima	27.744	128.909	157	Tokunoshima, Oshima-gun, Kagoshima-ken, Japan	MN274657
